# Co-occurring mutations in the POLE exonuclease and non-exonuclease domains define a unique subset of highly mutagenic tumors

**DOI:** 10.1101/2022.12.15.520593

**Authors:** Shreya M. Shah, Elena V. Demidova, Salena Ringenbach, Bulat Faezov, Mark Andrake, Pilar Mur, Julen Viana-Errasti, Joanne Xiu, Jeffrey Swensen, Laura Valle, Roland L. Dunbrack, Michael J. Hall, Sanjeevani Arora

## Abstract

Somatic *POLE* mutations in the exonuclease domain (ExoD) are prevalent in colorectal cancer (CRC), endometrial cancer (EC), and others and typically lead to dramatically increased tumor mutation burden (TMB). To understand whether non-ExoD mutations also play a role in mutagenesis, we assessed TMB in 447/14541 *POLE*-mutated CRCs, ECs, and ovarian cancers (OC) based on classification TMB-High (TMB-H) or TMB-Low (TMB-L). TMB-H tumors were segregated as ‘*POLE* ExoD driver’, ‘*POLE* ExoD driver plus *POLE* Variant’, and ‘*POLE* Variant TMB-H’. Intriguingly, TMB was highest in tumors bearing ‘*POLE* ExoD driver plus *POLE* Variant’ (p<0.001 in CRC and EC, p<0.05 in OC). Integrated analysis of AlphaFold2-modeled POLE models and quantitative estimate of stability indicated that multiple variants had significant impact on functionality. These data indicate that co-occurring *POLE* variants categorize a unique subset of *POLE*-driven tumors defined by ultra-high TMB, which has implications for abundance of tumor neoantigens, therapeutic response, and patient outcomes.

**Significance:** Somatic *POLE* ExoD driver mutations cause proofreading deficiency that induces high tumor mutation burden (TMB). This study defines a novel modifier role for non-ExoD mutations in *POLE* ExoD-driven tumors, associated with ultra-high TMB. These data may inform acquisition of tumor neoantigens, tumor classification, therapeutic response, and patient outcomes.
