## Supplemental Table 6 for "Co-occurring mutations in the POLE exonuclease and non-exonuclease domains define a unique subset of highly mutagenic tumors"

### Sheet: Supplementary table 6
Supplementary Table 6. ddG for POLE variants, calculated for the structures with and without DNA.
POLE variant	domain	ddG (no DNA)	ddG (with DNA)
S2A	no structured domains	-1.688	-0.872
G6R	no structured domains	6.406	4.378
S27F	no structured domains	1.385	0.052
R34H	N-terminal subdomain (NTD)	2.031	4.311
F50V	N-terminal subdomain (NTD)	4.731	5.426
K54N	N-terminal subdomain (NTD)	0.661	2.511			Legend:
P68S	N-terminal subdomain (NTD)	3.67	3.659			known driver
R77C	N-terminal subdomain (NTD)	-0.826	1.613			variants, mentioned in the text
A81V	N-terminal subdomain (NTD)	0.168	-1.178			structure destabilizing ddG
Y84D	N-terminal subdomain (NTD)	12.654	13.947			structure stabilizing ddG
A97V	N-terminal subdomain (NTD)	-5.498	-3.735
K122N	N-terminal subdomain (NTD)	0.451	2.385
V134I	N-terminal subdomain (NTD)	0.021	1.661
H144R	N-terminal subdomain (NTD)	2.958	3.728
Y187H	N-terminal subdomain (NTD)	0.007	2.873
R222C	N-terminal subdomain (NTD)	-0.296	-0.922
E223D	N-terminal subdomain (NTD)	0.85	3.013
A241T	N-terminal subdomain (NTD)	0.76	0.306
Y244C	N-terminal subdomain (NTD)	8.473	10.305
R259C	N-terminal subdomain (NTD)	-0.719	-1.437
F274V	exoD	1.478	4.096
D275G	exoD	-1.175	-0.418
P286R	exoD	5.614	5.094
M295R	exoD	6.653	3.89
S297F	exoD	-5.999	-6.396
S297Y	exoD	-3.568	-3.855
M299V	exoD	-1.783	-0.273
I300S	exoD	7.149	7.735
F320V	exoD	7.556	7.6
V334G	exoD	13.417	12.336
F367V	exoD	-0.618	-0.774
F367C	exoD	2.298	1.185
F367L	exoD	-1.142	1.123
P370T	exoD	4.256	0.374
V411L	exoD	0.533	0.618
L424F	exoD	6.005	5.264
A426V	exoD	-2.951	0.324
P436S	exoD	4.627	4.237
P436R	exoD	5.156	2.861
P436Y	exoD	6.382	6.112
M444K	exoD	4.356	4.821
M444I	exoD	-2.407	-3.37
A456P	exoD	6.361	5.78
T457M	exoD	-0.956	0.09
S459F	exoD	-1.132	-2.49
S459Y	exoD	3.451	0.038
S461L	exoD	-3.107	-2.112
S461P	exoD	0.387	2.787
A465V	exoD	-4.29	-3.99
A465T	exoD	-0.683	-2.02
A480D	exoD	7.938	4.696
P486S	exoD	6.685	7.973
E491K	exoD	-1.347	-1.418
R494W	exoD	-5.092	0.65
A566T	palm	0.696	0.745
E618K	palm	-0.471	0.075
Y623C	palm	5.366	5.905
R680C	palm	0.032	0.219
A716V	palm	-0.964	-1.823
R759C	palm	-0.499	-0.929
E767K	palm	-1.789	-0.89
S780L	finger	-2.668	-3.828
A781V	finger	-1.695	-0.699
A782V	finger	-1.424	-1.626
A788V	finger	1.078	0.857
L800M	finger	-1.166	3.274
S803L	finger	-5.321	-5.692
L806M	finger	1.621	3.978
F815L	finger	0.27	1.061
M820I	finger	-1.072	2.16
R821C	finger	0.031	-0.293
R821H	finger	1.592	0.452
D860G	palm	2.44	2.323
P886L	palm	-1.218	0.243
P916L	palm	1.372	2.289
Y921C	palm	4.045	3.278
S964Y	thumb	1.768	2.236
R975C	thumb	-1.304	-0.762
S987Y	thumb	-1.402	0.217
S988L	thumb	-5.095	-3.803
F990C	thumb	6.185	6.265
A992P	thumb	10.139	3.793
V1009A	thumb	5.346	6.681
R1037C	thumb	-0.427	2.113
S1051Y	thumb	2.895	8.775
T1052M	thumb	-0.581	1.415
S1087P	thumb	0.797	2.741
P1103S	thumb	3.948	1.903
A1140V	thumb	-4.379	-2.346
A1149V	thumb	-4.459	-1.886
T1188I	linker	1.433	n/a
A1209D	linker	2.881	n/a
G1216S	linker	5.53	n/a
P1221S	linker	3.174	n/a
T1228I	linker	2.42	n/a
L1235I	linker	-1.109	n/a
Q1239R	linker	-0.834	n/a
P1247L	linker	1.501	n/a
P1250S	linker	2.352	n/a
R1284W	linker helix	-5.826	n/a
R1286C	linker helix	-1.62	n/a
F1345L	C-terminal domain (CTD)	-0.209	n/a
A1349V	C-terminal domain (CTD)	-5.403	n/a
R1364C	C-terminal domain (CTD)	-0.138	n/a
F1366L	C-terminal domain (CTD)	-0.954	n/a
E1376D	C-terminal domain (CTD)	-0.153	n/a
S1380L	C-terminal domain (CTD)	-1.927	n/a
R1382C	C-terminal domain (CTD)	0.15	n/a
R1386W	C-terminal domain (CTD)	-0.509	n/a
R1390C	C-terminal domain (CTD)	-0.202	n/a
R1436W	C-terminal domain (CTD)	-4.917	n/a
C1445Y	C-terminal domain (CTD)	0.175	n/a
R1471C	C-terminal domain (CTD)	-0.672	n/a
L1515P	C-terminal domain (CTD)	16.004	n/a
T1517I	C-terminal domain (CTD)	0.815	n/a
P1547S	C-terminal domain (CTD)	5.428	n/a
E1554K	C-terminal domain (CTD)	0.063	n/a
R1556W	C-terminal domain (CTD)	-1.717	n/a
A1574T	C-terminal domain (CTD)	-0.297	n/a
R1579C	C-terminal domain (CTD)	-1.723	n/a
R1580W	C-terminal domain (CTD)	0.022	n/a
R1626C	C-terminal domain (CTD)	-2.158	n/a
R1626H	C-terminal domain (CTD)	0.553	n/a
R1634C	C-terminal domain (CTD)	-0.092	n/a
L1639M	C-terminal domain (CTD)	1.794	n/a
S1644L	C-terminal domain (CTD)	-3.451	n/a
R1651K	C-terminal domain (CTD)	-0.537	n/a
A1674T	C-terminal domain (CTD)	0.746	n/a
R1691C	C-terminal domain (CTD)	-1.788	n/a
S1719A	C-terminal domain (CTD)	-1.857	n/a
D1747G	C-terminal domain (CTD)	-0.681	n/a
T1771M	C-terminal domain (CTD)	-0.368	n/a
D1783N	C-terminal domain (CTD)	-3.79	n/a
R1826W	C-terminal domain (CTD)	-2.704	n/a
S1827L	C-terminal domain (CTD)	-4.691	n/a
E1855D	C-terminal domain (CTD)	1.465	n/a
R1858H	C-terminal domain (CTD)	2.694	n/a
R1870C	C-terminal domain (CTD)	-2.001	n/a
R1878C	C-terminal domain (CTD)	0.203	n/a
A1883V	C-terminal domain (CTD)	-2.895	n/a
S1906Y	C-terminal domain (CTD)	-2.362	n/a
L1914I	C-terminal domain (CTD)	2.983	n/a
L1915I	C-terminal domain (CTD)	-0.572	n/a
R1932C	C-terminal domain (CTD)	-1.703	n/a
A1967V	C-terminal domain (CTD)	1.409	n/a
L1986S	C-terminal domain (CTD)	4.565	n/a
P1987S	C-terminal domain (CTD)	0.309	n/a
M1998I	C-terminal domain (CTD)	-0.446	n/a
A2006V	C-terminal domain (CTD)	-2.369	n/a
R2017C	C-terminal domain (CTD)	0.331	n/a
A2056T	C-terminal domain (CTD)	2.185	n/a
F2063L	C-terminal domain (CTD)	0.199	n/a
S2084L	C-terminal domain (CTD)	-0.152	n/a
A2101V	C-terminal domain (CTD)	-5.048	n/a
C2109Y	C-terminal domain (CTD)	1.409	n/a
L2112M	C-terminal domain (CTD)	2.32	n/a
R2131C	C-terminal domain (CTD)	-0.704	n/a
F2138L	C-terminal domain (CTD)	1.651	n/a
D2166Y	C-terminal domain (CTD)	-5.607	n/a
A2180S	C-terminal domain (CTD)	-0.561	n/a
A2198V	C-terminal domain (CTD)	-2.414	n/a
T2202M	C-terminal domain (CTD)	-4.469	n/a
K2210Q	C-terminal domain (CTD)	-0.096	n/a
A2213V	C-terminal domain (CTD)	-0.635	n/a
I2246V	C-terminal domain (CTD)	0.848	n/a
T2248A	C-terminal domain (CTD)	-0.631	n/a
T2248I	C-terminal domain (CTD)	-1.775	n/a
H2264Q	C-terminal domain (CTD)	-0.577	n/a
